# CViewer: A Java-based statistical framework for integration of shotgun metagenomics with other omics datasets

**DOI:** 10.1101/2023.06.07.544017

**Authors:** Orges Koci, Richard K. Russell, M. Guftar Shaikh, Christine Edwards, Konstantinos Gerasimidis, Umer Zeeshan Ijaz

## Abstract

We have developed CViewer, a java-based framework to consolidate, visualize, and explore enormous amount of information recovered from shotgun sequencing experiments. This information includes and integrates all levels of gene products, mRNA, protein, metabolites, as well as their interactions in a single platform. The software provides a single platform to give statistical inference, and employs algorithms, some borrowed from numerical ecology literature to allow exploratory as well as hypothesis driven analyses. The end product is a highly interactive toolkit with multiple document interface, that makes it easier for a person without specialized knowledge to perform analysis of multiomics datasets and unravel biologically relevant hypotheses. As a proof-of-concept, we have used CViewer to explore two distinct metagenomics datasets: a dietary intervention study to understand Crohn’s disease changes during a dietary treatment to include remission, as well as a gut microbiome profile for an obesity dataset comparing subjects who suffer from obesity of different aetiologies and against controls who were lean.
