## Supplementary material for "CViewer: A Java-based statistical framework for integration of shotgun metagenomics with other omics datasets": Data_Table_S3.xlsx

### Sheet: Sheet1
Table showing significant differences in subject characteristics between subjects who suffer from obesity of different aetiology and against controls who are lean (P-value < 0.05)
A:Hypoth. Lean, B:Hypoth. Obese, C:Healthy Lean, D:Healthy Obese, E:Pathology (A+B), F:Healthy (C+D)
SDS: Standard Deviation Scores, Ht: Height (cm), Wt: Weight (Kg), BMI: Body Mass Index (kg/m2)
	Mean expression						P-value (Kruskal-Wallis test)
Variable	A	B	C	D	E	F	AvsB	AvsC	AvsD	BvsC	BvsD	CvsD	EvsF
Wt_SDS	0.1425	2.4342	0.1335	3.5597	1.259	1.376	0	n.s.	0	0	0.0004	0	n.s.
Ht_SDS	-1.026	-1.0074	0.3433	0.6452	-1.0169	0.4528	n.s.	0.0004	0	0.0009	0.0009	n.s.	0
BMI_SDS	1.05	3.1142	-0.0488	3.61	2.0556	1.2775	0	0	0.0001	0	0.0158	0	0.0146
